# Males that silence their father’s genes: genomic imprinting of a complete haploid genome

**DOI:** 10.1101/2020.04.27.063396

**Authors:** Andrés G. de la Filia, Andrew J. Mongue, Jennifer Dorrens, Hannah Lemon, Dominik R. Laetsch, Laura Ross

## Abstract

Genetic conflict is considered a key driver in the evolution of new reproductive and sex determining systems. In particular, reproductive strategies with non-Mendelian inheritance, where parents do not contribute equally to the genetic makeup of their offspring. One of the most extraordinary examples of non-Mendelian inheritance is paternal genome elimination (PGE), a form of haplodiploidy which has evolved repeatedly across arthropods. Under PGE, males are diploid but only transmit maternally-inherited chromosomes to their offspring, while the paternal homologues are excluded from sperm. This asymmetric inheritance is thought to have evolved through an evolutionary arms race between paternal and maternal genomes over transmission to future generations. In several clades with PGE, such as the mealybugs (Hemiptera: Pseudococcidae), paternal chromosomes are not just eliminated from sperm, but also heterochromatinised early in development and thought to remain inactive. Such paternal genome silencing could alleviate genetic conflict between paternal alleles over transmission. However, it is unclear if paternal chromosomes are indeed genetically inert in both soma and germline. Here, we present a parent-of-origin allele-specific transcriptome analysis in male mealybugs. We show that expression is globally biased towards the maternal genome, but detect activity of paternal chromosomes in both somatic and reproductive tissues. Up to 70% of somatically-expressed genes are to some degree paternally-expressed. However, paternal genome expression is much more restricted in the testis, with only 20% of genes showing paternal contribution. Finally, we show that the patterns of parent-of-origin-specific gene expression are remarkably similar across genotypes and that those genes with biparental expression show elevated rates of molecular evolution. Our results provide the clearest example yet of genome-wide genomic imprinting (parent-of-origin specific gene expression) in insects. Furthermore, it enhances our understanding of PGE, which will aid future empirical tests of evolutionary theory regarding the origin of this unusual reproductive strategy.
