## Supplementary material for "Males that silence their father’s genes: genomic imprinting of a complete haploid genome": Dataset_S1

Gene	pm in CF soma	ASE bias in CF soma	ASE bias in CF testis	ASE bias in intra	Annotation	Rbbh in D. melanogaster	Rbbh in A. pisum	Best Uniprot match	Taxon	E-value
g38721	0.000	P	P	-	-	-	-	-	-	-
g1855	0.046	P	-	No POE bias	Protein TBRG4 (FAST kinase domain-containing 4)	-	-	tbrg4	Xenopus tropicalis	2.54E-11
g22503	0.062	PB	-	-	Fatty acid synthase (Fragment)	-	-	FASN	Anser anser anser	1.18E-56
g8434	0.069	PB	-	-	Putative 115 kDa protein in type-1 retrotransposable element R1DM	-	-	R1A1-element\ORF2	Drosophila melanogaster	4.68E-26
g17372	0.072	PB	-	-	Fatty acid synthase	-	-	FASN	Gallus gallus	0
g10511	0.087	PB	-	-	O-acetyl-ADP-ribose deacetylase 1	-	-	OARD1	Homo sapiens	3.04E-19
g29917	0.107	PB	-	-	-	-	-	-	-	-
g8627	0.147	PB	-	-	Fatty acid synthase	-	-	Fasn	Mus musculus	0
g23018	0.154	PB	-	-	-	-	-	-	-	-
g36032	0.156	PB	-	-	Fatty acid synthase	-	-	FASN	Gallus gallus	1.43E-98
g7112	0.182	PB	-	-	Fatty acid synthase	-	-	FASN	Gallus gallus	4.97E-157
g10941	0.187	PB	-	-	Transposon TX1 uncharacterized 149 kDa protein	-	-	-	Xenopus laevis	4.74E-18
g1013	0.214	PB	-	No POE bias	Carbonic anhydrase 2	-	-	ca2	Tribolodon hakonensis	7.94E-38
g21160	0.215	PB	-	-	Probable methyltransferase-like protein 15 homolog	CG14683	XP_001947856.1	CG14683	Drosophila melanogaster	1.48E-103
g36031	0.224	PB	-	-	Fatty acid synthase	-	-	FASN	Gallus gallus	0
g33031	0.239	PB	PB	-	Lipid metabolism	Karl	NP_001155761.1	-	-	-
g2208	0.245	PB	-	-	Vitamin K epoxide reductase complex subunit 1-like protein 1	-	XP_003243781.1	Vkorc1l1	Rattus norvegicus	1.05E-26
g7111	0.245	PB	PB	-	Fatty acid synthase	-	-	FASN	Gallus gallus	0
g20162	0.247	PB	MB	-	Calcium-transporting ATPase sarcoplasmic/endoplasmic reticulum type	-	-	Ca-P60A	Anopheles gambiae	3.53E-86
g10367	0.264	PB	M	-	Protein msta, isoform B	msta	XP_029344756.1	msta	Drosophila melanogaster	4.82E-68
g4366	0.267	PB	-	-	Protein Simiate	-	XP_003244158.1	FAM206A	Gallus gallus	1.08E-40
g8624	0.277	PB	-	-	Fatty acid synthase	-	-	FASN	Gallus gallus	2.74E-101
g22669	0.317	PB	-	-	ABC transporter G family member 23	-	-	abcG23	Dictyostelium discoideum	2.19E-56
g98	0.318	PB	-	-	-	-	-	-	-	-
g2935	0.320	PB	-	-	Leucine-rich PPR motif-containing protein, mitochondrial	-	-	lrpprc	Xenopus tropicalis	1.15E-42
g32074	0.324	PB	-	-	Leucine-rich PPR motif-containing protein, mitochondrial	-	-	lrpprc	Xenopus tropicalis	8.78E-83
g6419	0.345	PB	M	-	Glutamate receptor ionotropic, kainate 3	-	XP_001952560.3	Grik3	Rattus norvegicus	4.30E-41
g10234	0.358	B	-	-	Inositol-3-phosphate synthase	Inos	XP_001949202.1	ino1	Dictyostelium discoideum	0
g21361	0.359	B	-	-	Laminin subunit alpha	-	-	LanA	Drosophila melanogaster	3.85E-106
g11998	0.359	B	-	-	-	-	-	-	-	-
g23964	0.360	B	-	-	Protein UBASH3A homolog	CG13604	XP_001947166.2	CG13604	Drosophila melanogaster	7.89E-157
g34746	0.362	B	B	-	-	-	-	-	-	-
g222	0.368	B	MB	-	39S ribosomal protein L28, mitochondrial	mRpL28	XP_003247689.1	mRpL28	Drosophila melanogaster	1.93E-64
g28199	0.369	B	-	No POE bias	Protein PTCD3 homolog, mitochondrial	CG4679	XP_029342864.1	CG4679	Drosophila melanogaster	4.67E-171
g21579	0.370	B	MB	-	-	-	-	-	-	-
g2099	0.375	B	-	-	Heat shock protein 70 A2	-	XP_001945786.2	HSP70A2	Anopheles albimanus	0
g33524	0.395	B	-	-	Vesicular glutamate transporter 3	-	-	SLC17A8	Homo sapiens	1.53E-44
g37590	0.396	B	-	-	28S ribosomal protein S29, mitochondrial	mRpS29	XP_001951372.2	Dap3	Mus musculus	8.12E-75
g38698	0.397	B	MB	-	ATP-dependent 6-phosphofructokinase	Pfk	XP_003241125.1,XP_001950251.1	Pfk	Drosophila melanogaster	0
g35997	0.400	B	-	No POE bias	Uncharacterized MFS-type transporter C09D4.1	-	-	C09D4.1	Caenorhabditis elegans	1.48E-77
g23111	0.405	B	M	-	-	-	-	-	-	-
g31695	0.413	B	PB	-	Long-chain-fatty-acid--CoA ligase ACSBG2	-	-	acsbg2	Xenopus laevis	1.00E-64
g15314	0.416	B	-	-	Multidrug resistance-associated protein 1	-	-	ABCC1	Gallus gallus	0
g25371	0.424	B	-	-	39S ribosomal protein L22, mitochondrial	mRpL22	NP_001155454.1	mRpL22	Drosophila pseudoobscura pseudoobscura	3.18E-63
g26083	0.432	B	-	-	-	-	-	-	-	-
g11169	0.434	B	B	-	Lysosomal acid phosphatase	-	-	acp2	Xenopus laevis	3.46E-37
g10952	0.439	B	-	No POE bias	Sulfotransferase 1C4	-	XP_001949676.1	SULT1C4	Homo sapiens	1.87E-54
g22177	0.441	B	MB	B	Glycerol kinase 2	-	-	Gk2	Mus musculus	7.73E-16
g37811	0.443	B	M	-	-	CG42390	-	-	-	-
g4630	0.446	B	MB	-	-	-	-	-	-	-
g12633	0.447	B	-	B	39S ribosomal protein L4, mitochondrial	mRpL4	XP_001945994.2	MRPL4	Bos taurus	9.94E-75
g22134	0.448	B	MB	-	Phosphate carrier protein, mitochondrial	-	-	Slc25a3	Mus musculus	6.76E-41
g7114	0.450	B	-	-	Fatty acid synthase	-	-	Fasn	Rattus norvegicus	3.38E-162
g38200	0.452	B	-	-	39S ribosomal protein L19, mitochondrial	mRpL19	NP_001155559.1	mRpL19	Drosophila melanogaster	5.02E-89
g4839	0.452	B	MB	B	ATP synthase subunit g, mitochondrial	-	-	Atp5l	Mus musculus	4.96E-18
g4720	0.454	B	-	-	CDGSH iron-sulfur domain-containing protein 3, mitochondrial	CG3420	NP_001155792.1	CISD3	Homo sapiens	3.42E-19
g28606	0.459	B	-	-	Enoyl-[acyl-carrier-protein] reductase, mitochondrial	CG16935	XP_001949333.1	CG16935	Drosophila melanogaster	1.55E-72
g5142	0.460	B	-	-	Neuronal acetylcholine receptor subunit alpha-5	-	-	CHRNA5	Pan troglodytes	7.66E-25
g340	0.463	B	-	-	-	-	-	-	-	-
g2251	0.464	B	-	-	-	-	-	-	-	-
g15069	0.466	B	MB	B	Phosphate carrier protein, mitochondrial	-	-	-	Choristoneura fumiferana	7.41E-58
g5334	0.470	B	-	-	Mitochondrial ribosome-associated GTPase 2	CG13390	XP_008179501.1	MTG2	Pongo abelii	2.24E-81
g11742	0.471	B	-	-	Poly(U)-binding-splicing factor half pint	-	-	pUf68	Drosophila melanogaster	8.24E-48
g6226	0.471	B	MB	MB	Acyl-CoA-binding domain-containing protein 6	-	-	acbd6	Xenopus tropicalis	7.11E-18
g35412	0.474	B	-	-	Laminin subunit alpha	LanA	XP_029343952.1	LanA	Drosophila melanogaster	0
g13384	0.476	B	-	No POE bias	Putative aldehyde dehydrogenase family 7 member A1 homolog	CG9629	XP_001951859.1	alh-9	Caenorhabditis elegans	0
g9728	0.483	B	-	-	-	-	-	-	-	-
g16558	0.484	B	-	-	2-acylglycerol O-acyltransferase 2	CG1942	NP_001155383.1	MOGAT2	Homo sapiens	4.37E-102
g14324	0.484	B	MB	-	-	-	-	-	-	-
g26554	0.485	B	MB	-	NADH dehydrogenase [ubiquinone] 1 alpha subcomplex subunit 6, mitochondrial	ND-B14	NP_001155434.1	NDUFA6	Pongo pygmaeus	1.01E-22
g35667	0.490	B	-	-	39S ribosomal protein L10, mitochondrial	-	NP_001313598.1	mRpL10	Drosophila melanogaster	4.96E-20
g2333	0.491	B	-	-	Coiled-coil domain-containing protein 124	CG6013	XP_008180087.1	ccdc124	Xenopus tropicalis	2.98E-50
g6978	0.491	B	M	No POE bias	Complex I intermediate-associated protein 30, mitochondrial	CIA30	XP_001948791.1	CIA30	Drosophila melanogaster	4.79E-62
g37103	0.492	B	-	No POE bias	Papilin	-	-	Ppn	Drosophila melanogaster	2.05E-53
g38423	0.494	B	MB	-	28S ribosomal protein S30, mitochondrial	mRpS30	XP_001951005.1	Mrps30	Mus musculus	3.56E-22
g39315	0.494	B	MB	-	NADH dehydrogenase [ubiquinone] 1 beta subcomplex subunit 2, mitochondrial	-	-	NDUFB2	Bos taurus	2.46E-11
g5239	0.497	B	MB	-	Zinc finger RNA-binding protein	Zn72D	XP_008185472.1	zfr	Danio rerio	1.61E-179
g8411	0.498	B	-	B	39S ribosomal protein L38, mitochondrial	mRpL38	XP_008186104.1	MRPL38	Bos taurus	1.17E-72
g36489	0.502	B	-	-	-	-	-	-	-	-
g14179	0.503	B	MB	-	Enoyl-CoA hydratase, mitochondrial	CG6543	XP_003243793.1	Echs1	Mus musculus	4.86E-123
g16297	0.505	B	-	-	Very long-chain-fatty-acid--CoA ligase bubblegum	-	-	bgm	Drosophila melanogaster	3.40E-48
g3531	0.505	B	-	No POE bias	Coiled-coil-helix-coiled-coil-helix domain-containing protein 2	CG5010	NP_001155450.1	Chchd2	Mus musculus	4.50E-35
g9866	0.508	B	MB	-	Facilitated trehalose transporter Tret1	CG4797	XP_001949920.1	Tret1	Culex quinquefasciatus	1.70E-70
g3943	0.509	B	MB	-	Coatomer subunit zeta-1	zetaCOP	NP_001165436.1	COPZ1	Bos taurus	2.38E-82
g16351	0.510	B	-	B	-	-	-	-	-	-
g28605	0.511	B	-	-	Enoyl-[acyl-carrier-protein] reductase, mitochondrial	-	-	CG16935	Drosophila melanogaster	1.58E-36
g37451	0.513	B	-	-	Probable pseudouridine-5'-phosphatase	-	XP_001946154.2	Gs1l	Drosophila melanogaster	4.00E-72
g1861	0.521	B	MB	-	Retrovirus-related Pol polyprotein from transposon 412	-	-	POL	Drosophila melanogaster	4.29E-20
g26248	0.523	B	-	MB	Xylosyltransferase oxt	-	-	oxt	Drosophila melanogaster	7.23E-110
g17010	0.525	B	-	-	Laminin subunit beta-1	LanB1	XP_008186171.1	LanB1	Drosophila melanogaster	0
g37858	0.527	B	MB	-	NADH dehydrogenase [ubiquinone] iron-sulfur protein 2, mitochondrial	ND-49	XP_001947632.1	Ndufs2	Rattus norvegicus	0
g21288	0.529	B	MB	-	-	-	-	-	-	-
g9816	0.529	B	-	-	39S ribosomal protein L12, mitochondrial	mRpL12	NP_001280302.1	MRPL12	Bos taurus	1.96E-27
g1860	0.530	B	MB	-	Envelope fusion protein	-	-	LdOrf-130	Lymantria dispar multicapsid nuclear polyhedrosis virus	3.21E-15
g14376	0.531	B	MB	-	Mitochondrial import inner membrane translocase subunit Tim17-B	Tim17b	NP_001280436.1	TIMM17B	Homo sapiens	1.29E-73
g7341	0.533	B	-	-	-	-	-	-	-	-
g5889	0.535	B	-	-	39S ribosomal protein L9, mitochondrial	mRpL9	XP_001944322.1	mRpL9	Drosophila melanogaster	8.97E-46
g38671	0.535	B	M	B	Glycerol-3-phosphate dehydrogenase, mitochondrial	Gpo-1	XP_003244035.1	Gpd2	Mus musculus	7.91E-147
g3639	0.536	B	-	-	Reticulon-4-interacting protein 1 homolog, mitochondrial	CG17221	XP_001948169.2	rtn4ip1	Danio rerio	1.10E-82
g8097	0.538	B	MB	-	Chorion peroxidase	-	-	Pxt	Drosophila melanogaster	1.64E-96
g13997	0.539	B	MB	-	28S ribosomal protein S15, mitochondrial	bonsai	XP_016659217.1	bonsai	Drosophila melanogaster	6.00E-47
g18791	0.540	B	MB	-	-	-	-	-	-	-
g34568	0.540	B	M	-	Mesoderm development and myofibril assembly	Zasp66	NP_001156347.1,XP_016659252.1	-	-	-
g7696	0.542	B	MB	-	Putative ATP synthase subunit f, mitochondrial	ATPsynF	NP_001119683.1	CG4692	Drosophila melanogaster	1.08E-42
g596	0.543	B	MB	-	NADH dehydrogenase [ubiquinone] iron-sulfur protein 8, mitochondrial	ND-23	NP_001155795.1	NDUFS8	Pongo abelii	1.41E-99
g16296	0.544	B	-	B	Long-chain-fatty-acid--CoA ligase ACSBG2	-	-	acsbg2	Xenopus laevis	5.51E-43
g36046	0.544	B	MB	-	Congested-like trachea protein	colt	XP_001950830.1	colt	Drosophila melanogaster	3.36E-73
g7192	0.545	B	MB	-	NADH dehydrogenase [ubiquinone] 1 alpha subcomplex subunit 9, mitochondrial	ND-39	XP_001948072.2	Ndufa9	Rattus norvegicus	3.01E-67
g914	0.545	B	-	-	Acyl-CoA synthetase short-chain family member 3, mitochondrial	CG6432	XP_008186752.1	Acss3	Mus musculus	0
g674	0.545	B	-	-	40S ribosomal protein S12, mitochondrial	tko	NP_001156235.1	tko	Drosophila melanogaster	8.32E-44
g38161	0.546	B	M	-	Muscle M-line assembly protein unc-89	zormin	XP_008183157.1	unc-89	Caenorhabditis elegans	4.94E-83
g4626	0.547	B	MB	-	-	-	-	-	-	-
g3886	0.548	B	-	-	Probable phosphorylase b kinase regulatory subunit alpha	CG7766	XP_008187882.1,XP_008187883.1	CG7766	Drosophila melanogaster	0
g8251	0.549	B	M	-	Isopentenyl-diphosphate Delta-isomerase 1	CG5919	NP_001152834.1	IDI1	Mesocricetus auratus	2.03E-66
g33957	0.549	B	M	-	SH3 domain-binding glutamic acid-rich protein homolog	Sh3beta	NP_001156345.1	Sh3beta	Drosophila melanogaster	9.40E-45
g5100	0.550	B	B	-	-	-	-	-	-	-
g37888	0.550	B	-	-	60 kDa heat shock protein, mitochondrial	Hsp60	XP_016656552.1	Hsp60	Drosophila melanogaster	0
g34386	0.550	B	M	-	Protein UBASH3A homolog	-	-	CG13604	Drosophila melanogaster	1.37E-71
g17370	0.550	B	-	-	Fatty acid synthase	-	-	FASN	Gallus gallus	0
g3653	0.551	B	M	-	-	-	-	-	-	-
g29988	0.551	B	-	No POE bias	Phenoloxidase subunit 1	-	-	-	Manduca sexta	9.72E-62
g39758	0.551	B	MB	-	Very long-chain specific acyl-CoA dehydrogenase, mitochondrial	CG7461	XP_001949624.2	Acadvl	Rattus norvegicus	0
g10634	0.552	B	-	-	-	-	-	-	-	-
g15886	0.552	B	-	MB	Fatty acyl-CoA hydrolase precursor, medium chain	-	-	-	Anas platyrhynchos	1.59E-54
g30088	0.553	B	MB	-	Glutamate receptor ionotropic, kainate 2 (Fragment)	-	-	grik2	Xenopus laevis	1.24E-48
g19249	0.553	B	-	-	39S ribosomal protein L43, mitochondrial	mRpL43	XP_001952231.1	MRPL43	Bos taurus	3.20E-27
g9336	0.555	B	M	MB	Extended synaptotagmin-2	Esyt2	XP_003249011.1	ESYT2	Homo sapiens	1.05E-46
g23053	0.555	B	-	-	Uncharacterized protein	-	XP_001948202.2	-	-	-
g2355	0.556	B	MB	-	X-box-binding protein 1	-	-	XBP1	Bos taurus	4.25E-15
g1425	0.557	B	-	B	39S ribosomal protein L20, mitochondrial	mRpL20	NP_001155704.1	Mrpl20	Mus musculus	1.71E-24
g2123	0.559	B	M	-	39S ribosomal protein L9, mitochondrial	mRpL1	NP_001156081.1	-	-	-
g3196	0.559	B	MB	-	Elongation factor Tu, mitochondrial	EfTuM	XP_001948492.1	TUFM	Homo sapiens	1.43E-176
g33327	0.559	B	MB	-	FUN14 domain-containing protein 2	-	XP_016663531.1	Fundc2	Mus musculus	5.21E-19
g9362	0.559	B	-	-	Mitochondrial inner membrane protein OXA1L	CG6404	XP_001946799.2	Oxa1l	Mus musculus	1.24E-84
g1648	0.561	B	B	-	Very low-density lipoprotein receptor	-	-	VLDLR	Gallus gallus	6.77E-32
g30650	0.562	B	M	-	-	-	-	-	-	-
g22136	0.562	B	MB	-	Phosphate carrier protein, mitochondrial	-	-	-	Choristoneura fumiferana	8.85E-62
g28724	0.563	B	MB	-	Peroxidase	-	-	Pxd	Drosophila melanogaster	1.17E-48
g12011	0.564	B	-	-	PDZ and LIM domain protein 2	-	XP_001946997.2	Pdlim2	Mus musculus	1.27E-12
g6442	0.565	B	-	-	Myosin regulatory light chain 2	-	-	-	Bombyx mori	1.93E-65
g2515	0.565	B	MB	-	Cytochrome c, mitochondrial	Cyt-c-p	NP_001119631.1	-	Samia cynthia	2.85E-54
g481	0.566	B	M	-	Troponin I(muscle)	wupA	NP_001313576.1	wupA	Drosophila melanogaster	6.38E-74
g33094	0.567	B	MB	-	NADH dehydrogenase [ubiquinone] iron-sulfur protein 3, mitochondrial	ND-30	NP_001280280.2	NDUFS3	Bos taurus	6.94E-106
g5737	0.567	B	-	-	-	-	-	-	-	-
g2512	0.567	B	MB	-	Succinate dehydrogenase [ubiquinone] flavoprotein subunit, mitochondrial	SdhA	XP_001950339.2	SDHA	Gallus gallus	0
g37105	0.567	B	B	B	Papilin	Ppn	XP_003248188.1	Ppn	Drosophila melanogaster	0
g6421	0.569	B	-	-	Glutamate receptor ionotropic, kainate 1	-	-	Grik1	Mus musculus	5.45E-83
g26684	0.570	B	-	B	Sodium-coupled monocarboxylate transporter 2	-	-	SLC5A12	Bos taurus	2.17E-51
g20312	0.570	B	MB	-	F-box LRR-repeat 21	CG11044	XP_001948076.2	-	-	-
g36952	0.570	B	-	-	E3 ubiquitin-protein ligase RNF185, mitochondrial	CG8974	NP_001155711.1	Rnf185	Mus musculus	1.55E-70
g26439	0.570	B	MB	-	Clustered mitochondria protein homolog	-	-	AAEL000794	Aedes aegypti	0
g10123	0.570	B	M	-	ATP synthase-coupling factor 6, mitochondrial	-	-	ATPsynCf6	Drosophila melanogaster	4.53E-24
g3175	0.571	B	-	-	Mitochondrial inner membrane protease ATP23 homolog	CG5131	NP_001156273.1	atp23	Xenopus laevis	5.21E-50
g12149	0.572	B	B	-	Farnesol dehydrogenase	-	-	SDR-1	Aedes aegypti	3.88E-51
g38206	0.572	B	MB	-	39S ribosomal protein L3, mitochondrial	mRpL3	NP_001313610.1	Mrpl3	Mus musculus	6.53E-75
g16328	0.572	B	-	B	Obscurin (muscle)	Unc-89	XP_008179005.1	Unc-89	Drosophila melanogaster	0
g9824	0.574	B	-	MB	Elongation factor Ts, mitochondrial	CG6412	XP_001949598.1	AAEL000331	Aedes aegypti	1.12E-89
g9238	0.574	B	-	-	Male courtship behavior	-	-	-	-	-
g17259	0.575	B	-	-	-	qtc	XP_003242910.1,XP_003242908.1	-	-	-
g34342	0.576	B	-	-	Quinone oxidoreductase-like protein 2	CG33260	XP_001943069.2	-	Bos taurus	3.42E-63
g6036	0.577	B	-	-	Anion exchange protein 3	-	-	SLC4A3	Pongo abelii	1.14E-118
g37810	0.578	B	M	-	-	-	-	-	-	-
g14817	0.580	B	-	-	Acyl-CoA-binding protein homolog 1	Dbi	XP_001950440.1	acbp-1	Caenorhabditis elegans	2.17E-30
g27736	0.581	B	M	-	40S ribosomal protein S3	-	-	RpS3	Manduca sexta	8.06E-34
g187	0.581	B	M	-	Myofilin	Mf	NP_001155485.1	-	-	-
g14015	0.581	B	-	-	39S ribosomal protein L39, mitochondrial	mRpL39	XP_001949601.1	mRpL39	Drosophila melanogaster	9.36E-117
g28876	0.581	B	M	-	Tumor protein D52	CG5174	XP_008179174.1,NP_001268887.1	Tpd52	Mus musculus	4.00E-17
g4370	0.582	B	MB	-	3-hydroxyisobutyrate dehydrogenase, mitochondrial	CG15093	NP_001123921.1	Hibadh	Mus musculus	6.64E-95
g5676	0.582	B	MB	-	-	-	-	-	-	-
g7657	0.583	B	-	-	Alcohol dehydrogenase [NADP(+)]	-	-	AKR1A1	Sus scrofa	1.56E-80
g30376	0.583	B	MB	MB	-	-	-	-	-	-
g3487	0.583	B	MB	-	Mitochondrial import inner membrane translocase subunit TIM14	CG7394	NP_001156230.1	Tim14	Drosophila melanogaster	3.15E-48
g645	0.583	B	-	B	Cytosolic carboxypeptidase 1	-	-	agtpbp1	Danio rerio	8.26E-56
g3584	0.586	B	-	-	Probable transcriptional regulatory protein TTHA0821	CG4957	NP_001155952.1	TTHA0821	Thermus thermophilus (strain HB8 / ATCC 27634 / DSM 579)	3.08E-30
g12361	0.586	B	-	MB	Translation initiation factor IF-, mitochondrial	-	NP_001280640.1	-	-	-
g10992	0.587	B	M	-	Glycerol-3-phosphate dehydrogenase [NAD(+)], cytoplasmic	-	XP_003248617.2	gpd1	Takifugu rubripes	5.52E-37
g3220	0.588	B	MB	-	Iron-sulfur cluster assembly 1 homolog, mitochondrial	l(1)G0136	NP_001155651.1	MagR	Drosophila melanogaster	5.21E-67
g34309	0.588	B	-	-	Leucine-rich repeat-containing protein 20 (muscle)	Sclp	XP_001943937.1	LRRC20	Homo sapiens	1.55E-23
g32904	0.589	B	M	-	-	-	-	-	-	-
g19060	0.589	B	MB	MB	Uncharacterized protein C4B3.18	Ppcs	XP_008179872.1	SPCC4B3.18	Schizosaccharomyces pombe (strain 972 / ATCC 24843)	1.63E-86
g31246	0.589	B	-	-	-	-	-	-	-	-
g37210	0.590	B	MB	MB	3-ketoacyl-CoA thiolase, mitochondrial	-	-	ACAA2	Homo sapiens	2.66E-180
g7955	0.590	B	-	-	V-type proton ATPase 16 kDa proteolipid subunit	-	-	VHA16	Heliothis virescens	1.01E-84
g28019	0.590	B	MB	-	Probable aconitate hydratase, mitochondrial	Acon	XP_001947595.2	aco-2	Caenorhabditis elegans	0
g28570	0.590	B	M	-	Histidine--tRNA ligase, cytoplasmic	Aats-his	XP_008187528.1	HARS	Bos taurus	0
g11769	0.590	B	M	MB	Titin	-	-	sls	Drosophila melanogaster	1.63E-139
g33944	0.590	B	MB	-	-	-	-	-	-	-
g16119	0.590	B	-	-	-	-	-	-	-	-
g34934	0.590	B	-	-	39S ribosomal protein L18, mitochondrial	mRpL18	NP_001155682.1	Mrpl18	Mus musculus	1.46E-25
g21301	0.591	B	M	MB	-	-	-	-	-	-
g2509	0.591	B	-	-	ATP synthase subunit O, mitochondrial	ATPsynO	NP_001119636.1	ATPsynO	Drosophila melanogaster	1.42E-68
g6152	0.591	B	MB	-	5-demethoxyubiquinone hydroxylase, mitochondrial (Fragment)	COQ7	NP_001156131.1	Coq7	Rattus norvegicus	4.20E-62
g5996	0.591	B	-	-	Muskelin	-	-	Mkln1	Mus musculus	1.09E-68
g29402	0.592	B	M	B	Myosin heavy chain, muscle	-	-	Mhc	Drosophila melanogaster	1.61E-30
g9040	0.593	B	MB	-	AN1-type zinc finger protein 1	-	XP_001945587.2	ZFAND1	Homo sapiens	1.02E-37
g3494	0.593	B	MB	-	Probable glutamate--tRNA ligase, mitochondrial	CG4573	XP_001946192.2	ears2	Xenopus tropicalis	2.17E-159
g22686	0.594	B	M	No POE bias	Paramyosin	-	-	PRM	Rhipicephalus microplus	4.24E-118
g15309	0.594	B	-	MB	Multidrug resistance-associated protein 1	-	-	Abcc1	Rattus norvegicus	0
g14596	0.594	B	-	-	Short-chain specific acyl-CoA dehydrogenase, mitochondrial	Arc42	XP_008187931.1	Acads	Rattus norvegicus	0
g5843	0.594	B	MB	-	39S ribosomal protein L37, mitochondrial	mRpL37	XP_008183902.3	Mrpl37	Rattus norvegicus	9.58E-30
g4372	0.595	B	M	-	Sarcalumenin	CG9297	XP_001952603.2	Srl	Mus musculus	4.39E-130
g15131	0.597	B	MB	MB	NEDD8 ultimate buster 1	CG15445	-	NUB1	Homo sapiens	6.55E-61
g15450	0.598	B	MB	-	Ferritin subunit	-	-	FERH	Aedes aegypti	7.18E-46
g7300	0.598	B	M	-	-	-	-	-	-	-
g15410	0.598	B	-	-	Paramyosin, short form	-	-	Prm	Drosophila melanogaster	1.19E-176
g13945	0.598	B	MB	-	Protein l(2)37Cc, mitochondrial	l(2)37Cc	NP_001119688.1	l(2)37Cc	Drosophila melanogaster	6.14E-165
g20392	0.598	B	M	-	Filamin-A	cher	XP_008178840.1	cher	Drosophila melanogaster	0
g21289	0.599	B	-	-	Protein YIPF3	-	-	Yipf3	Rattus norvegicus	1.26E-15
g6131	0.599	B	MB	-	Methionine aminopeptidase 2	und	XP_001945885.1	METAP2	Homo sapiens	0
g37	0.600	B	MB	-	NADH dehydrogenase [ubiquinone] flavoprotein 1, mitochondrial	ND-51	XP_001946240.1	Ndufv1	Mus musculus	0
g38672	0.600	B	M	B	CD109 antigen	-	-	CD109	Homo sapiens	6.99E-130
g19118	0.600	B	MB	-	Pyruvate kinase PKM	-	-	PKM	Oryctolagus cuniculus	2.94E-69
g2361	0.600	B	M	-	Protein msta, isoform B	CG11160	-	msta	Drosophila melanogaster	5.32E-24
g18208	0.601	B	-	No POE bias	Protein phosphatase 1 regulatory subunit 3C-B	Gbs-70E	XP_001949154.2	ppp1r3cb	Danio rerio	1.40E-35
g39324	0.602	B	M	-	Growth hormone-inducible transmembrane protein	CG2076	-	GHITM	Homo sapiens	2.30E-90
g35376	0.602	B	-	-	Ubiquinol-cytochrome-c reductase complex assembly factor 1, mitochondrial	CG10075	NP_001191942.1	Uqcc1	Mus musculus	7.03E-31
g19442	0.603	B	-	-	39S ribosomal protein L27, mitochondrial	-	NP_001155822.1	Mrpl27	Mus musculus	1.09E-13
g2400	0.604	B	M	-	Adenosine kinase 2	AdenoK	XP_001948635.1	ADK2	Arabidopsis thaliana	1.59E-125
g1957	0.604	B	MB	-	Derlin-1	-	NP_001280398.1	DERL1	Pongo abelii	5.13E-88
g6030	0.605	B	MB	B	ADP,ATP carrier protein 2, mitochondrial	sesB	NP_001155502.1	AGAP002358	Anopheles gambiae	0
g28275	0.605	B	M	B	Sphingomyelin synthase-related 1	SMSr	XP_001949264.5	SMSr	Drosophila melanogaster	2.72E-148
g11767	0.605	B	M	-	Titin	-	-	sls	Drosophila melanogaster	2.02E-89
g8945	0.605	B	M	-	-	-	-	-	-	-
g14915	0.606	B	MB	B	ATP-dependent Clp protease ATP-binding subunit clpX-like, mitochondrial	CG4538	XP_003243358.1	Clpx	Mus musculus	0
g20749	0.606	B	M	No POE bias	-	-	-	-	-	-
g12452	0.607	B	MB	B	Troponin C, isoform 2	-	XP_001942674.1	-	Balanus nubilus	1.66E-48
g643	0.607	B	-	-	Cytosolic carboxypeptidase 1	NnaD	XP_008186896.1	agtpbp1	Danio rerio	2.47E-112
g8320	0.608	B	M	MB	Uncharacterized protein	l(2)01289	XP_029345373.1,XP_029345374.1	-	-	-
g88	0.608	B	-	-	Alpha-tocopherol transfer protein-like	CG5958	XP_001946617.2	Ttpal	Mus musculus	4.43E-41
g11350	0.608	B	M	-	39S ribosomal protein L52, mitochondrial	-	-	mRpL52	Drosophila pseudoobscura pseudoobscura	4.34E-21
g6034	0.609	B	M	MB	Anion exchange protein 2	-	-	Slc4a2	Rattus norvegicus	2.13E-76
g39222	0.609	B	MB	-	Transcription initiation factor TFIID subunit 10	Taf10	NP_001233091.1	Taf10	Mus musculus	1.62E-44
g13149	0.609	B	MB	B	NADH dehydrogenase [ubiquinone] iron-sulfur protein 4, mitochondrial	ND-18	NP_001155921.1	NDUFS4	Pongo pygmaeus	3.77E-40
g12513	0.609	B	MB	-	Receptor-type guanylate cyclase Gyc76C	-	-	Gyc76C	Drosophila melanogaster	2.31E-47
g33552	0.609	B	MB	-	Electron transfer flavoprotein-ubiquinone oxidoreductase, mitochondrial	Etf-QO	XP_003247087.1	ETFDH	Sus scrofa	0
g4199	0.609	B	MB	-	Probable citrate synthase 2, mitochondrial	kdn	XP_001950182.1	AAEL011789	Aedes aegypti	0
g15855	0.609	B	M	MB	Annexin B10	-	-	AnxB10	Drosophila melanogaster	4.69E-94
g8661	0.610	B	MB	-	Glycogen [starch] synthase	-	-	GlyS	Drosophila melanogaster	6.27E-127
g14693	0.611	B	MB	-	Acetyl-CoA acetyltransferase B, mitochondrial	CG10932	XP_001947313.2	acat1-b	Xenopus laevis	0
g12196	0.611	B	MB	-	Protein NDUFAF4 homolog	-	-	CG11722	Drosophila melanogaster	9.06E-13
g28227	0.612	B	MB	MB	Protein-lysine N-methyltransferase n6amt2	CG9154	NP_001280303.1	n6amt2	Xenopus laevis	3.00E-65
g2184	0.612	B	M	-	Troponin T	-	-	TNT	Periplaneta americana	1.31E-157
g28518	0.613	B	-	B	Hydroxysteroid dehydrogenase-like protein 2	CG5590	XP_016657440.1	HSDL2	Bos taurus	3.54E-168
g28278	0.613	B	M	MB	N-alpha-acetyltransferase 30	CG11412	XP_001950193.1	Naa30	Mus musculus	1.48E-82
g25866	0.614	B	MB	No POE bias	Protein TBRG4 (FAST kinase domain-containing 4)	CG13850	XP_001950421.2	TBRG4	Bos taurus	6.96E-24
g18919	0.614	B	-	B	Laminin subunit gamma-1	LanB2	XP_001944333.2	LanB2	Drosophila melanogaster	0
g8055	0.615	B	MB	-	Dehydrogenase/reductase SDR family member 11	-	XP_001949358.2	DHRS11	Bos taurus	9.97E-73
g19322	0.616	B	MB	B	RanBP-type and C3HC4-type zinc finger-containing protein 1	-	XP_003246307.1	rbck1	Danio rerio	7.26E-100
g196	0.616	B	MB	-	Paraplegin	CG2658	XP_001943590.2	Spg7	Mus musculus	0
g38122	0.617	B	M	-	60S ribosomal protein L6	RpL6	NP_001280441.1	RPL6	Sus scrofa	8.05E-48
g6744	0.617	B	M	B	Protein SOGA3	CG18304	XP_029342174.1	SOGA3	Homo sapiens	1.51E-15
g20699	0.618	B	MB	B	Cytochrome c oxidase subunit 6C-2, mitochondrial	-	-	Cox6c2	Rattus norvegicus	3.03E-11
g14705	0.619	B	-	-	Speckle-type POZ protein	-	-	SPOP	Pongo abelii	6.09E-35
g38328	0.619	B	MB	MB	Pyruvate dehydrogenase E1 component subunit beta, mitochondrial	CG11876	XP_001948556.2	pdhb-1	Caenorhabditis elegans	0
g34399	0.620	B	M	-	60S ribosomal protein L4	RpL4	XP_003243482.1	RpL4	Drosophila melanogaster	5.34E-179
g26288	0.620	B	M	-	40S ribosomal protein S14b	RpS14b	NP_001156053.1	RpS14b	Drosophila melanogaster	1.54E-93
g16292	0.620	B	M	-	Paramyosin, long form	Prm	XP_008188458.1	Prm	Drosophila melanogaster	0
g37639	0.620	B	-	-	-	-	-	-	-	-
g8368	0.620	B	MB	B	Leucine-rich PPR motif-containing protein, mitochondrial	-	XP_001944507.2	LRPPRC	Homo sapiens	2.59E-125
g2809	0.620	B	-	-	NADH dehydrogenase [ubiquinone] 1 beta subcomplex subunit 10, mitochondrial	ND-PDSW	NP_001156285.1	-	Bombyx mori	4.82E-44
g34959	0.621	B	-	-	Prohibitin-2	Phb2	NP_001155675.1	Phb2	Rattus norvegicus	2.28E-150
g34462	0.621	B	MB	-	Mitochondrial ornithine transporter 1	CG1628	XP_003247092.1	SLC25A15	Homo sapiens	7.20E-83
g25933	0.622	B	M	No POE bias	SEC23-interacting protein	-	XP_029348525.1	Sec23ip	Mus musculus	1.67E-74
g22719	0.622	B	MB	B	Clustered mitochondria protein homolog	clu	XP_003244213.1	AAEL000794	Aedes aegypti	0
g6885	0.622	B	M	-	Actin, muscle	-	-	-	Manduca sexta	0
g23755	0.622	B	MB	B	Trifunctional nucleotide phosphoesterase protein YfkN	CG11883	XP_029346924.1	yfkN	Bacillus subtilis (strain 168)	5.13E-43
g15028	0.622	B	-	-	-	-	-	-	-	-
g26793	0.622	B	M	-	Fumarate hydratase, mitochondrial	l(1)G0255	XP_001951601.1	fh	Danio rerio	0
g8244	0.623	B	MB	-	Succinate--CoA ligase [ADP/GDP-forming] subunit alpha, mitochondrial	Scsalpha	NP_001156571.1	Scsalpha	Drosophila melanogaster	7.16E-167
g14378	0.623	B	-	-	Ribulose-phosphate 3-epimerase	CG30499	XP_008186861.1	RPE	Homo sapiens	4.27E-92
g17617	0.624	B	M	-	-	-	-	-	-	-
g36193	0.625	B	MB	-	Translationally-controlled tumor protein homolog	Tctp	XP_008179625.2	Tctp	Drosophila melanogaster	9.65E-97
g37033	0.625	B	-	-	28S ribosomal protein S23, mitochondrial	-	-	Mrps23	Mus musculus	6.66E-19
g38336	0.625	B	M	B	Methylmalonic aciduria and homocystinuria type D homolog, mitochondrial	CG12118	-	Mmadhc	Rattus norvegicus	4.29E-21
g38212	0.626	B	M	-	Heterogeneous nuclear ribonucleoprotein L	-	-	Hnrnpl	Mus musculus	1.73E-12
g10835	0.626	B	-	MB	Fumarylacetoacetate hydrolase domain-containing protein 2	CG6028	XP_001949600.1	FAHD2	Bos taurus	9.86E-101
g33494	0.626	B	M	-	V-type proton ATPase subunit D 1	Vha36-1	NP_001119691.1	Vha36-1	Drosophila melanogaster	3.87E-145
g1604	0.626	B	MB	MB	Dedicator of cytokinesis protein 7	-	-	DOCK7	Homo sapiens	1.44E-29
g14250	0.627	B	MB	B	Isocitrate dehydrogenase [NAD] subunit gamma, mitochondrial	CG5028	XP_001949717.1	IDH3G	Homo sapiens	1.08E-144
g14385	0.627	B	-	-	39S ribosomal protein L32, mitochondrial	mRpL32	NP_001280485.1	mRpL32	Drosophila melanogaster	4.21E-45
g33521	0.627	B	B	No POE bias	Vesicular glutamate transporter 1	-	-	SLC17A7	Bos taurus	1.98E-54
g27551	0.628	B	M	B	-	-	-	-	-	-
g5994	0.628	B	-	-	Muskelin	-	XP_001951423.2	Mkln1	Rattus norvegicus	9.67E-95
g13767	0.628	B	M	B	PDZ and LIM domain protein Zasp	-	-	Zasp52	Drosophila melanogaster	1.12E-109
g12013	0.629	B	M	-	PDZ and LIM domain protein Zasp	Zasp52	XP_029344315.1,XP_003247586.1	Zasp52	Drosophila melanogaster	2.12E-27
g762	0.630	B	MB	-	Probable 39S ribosomal protein L24, mitochondrial	mRpL24	NP_001233069.1	mRpL24	Drosophila pseudoobscura pseudoobscura	3.05E-88
g468	0.630	B	M	-	Myosin light chain alkali	-	-	Mlc1	Drosophila virilis	1.14E-59
g174	0.630	B	M	-	Interference hedgehog	boi	XP_001952576.1	iHog	Drosophila grimshawi	3.21E-124
g38000	0.630	B	MB	-	Phenoloxidase 2	PPO2	XP_001949307.1	PPO2	Drosophila melanogaster	0
g11334	0.630	B	MB	B	Collagen alpha-1(IV) chain	Cg25C	XP_001947747.2	Cg25C	Drosophila melanogaster	0
g34566	0.630	B	-	-	PDZ and LIM domain 3 isoform X1	-	XP_029342553.1	-	-	-
g18825	0.631	B	-	B	T-box transcription factor TBX1-B	org-1	XP_001945694.2	tbx1-b	Xenopus laevis	3.30E-114
g14851	0.631	B	MB	-	-	-	-	-	-	-
g18796	0.632	B	MB	-	NADH dehydrogenase [ubiquinone] 1 alpha subcomplex subunit 2, mitochondrial	-	XP_008187106.1	NDUFA2	Bos taurus	4.99E-26
g871	0.632	B	M	-	Putative sodium-dependent multivitamin transporter	CG10444	XP_001951358.1	CG32669	Drosophila melanogaster	7.77E-172
g33861	0.633	B	M	MB	Muscle-specific protein 20	-	NP_001165435.1	Mp20	Drosophila melanogaster	4.30E-83
g14113	0.633	B	M	-	N-acetylgalactosamine kinase	Galk	XP_029344365.1	Galk2	Rattus norvegicus	2.15E-131
g11954	0.633	B	MB	MB	Vacuolar protein sorting-associated protein VTA1 homolog	CG7967	XP_008190009.1	VTA1	Bos taurus	1.36E-81
g1602	0.634	B	-	MB	Dedicator of cytokinesis protein 7	Zir	XP_029341118.1	DOCK7	Homo sapiens	0
g30908	0.634	B	MB	-	Speckle-type POZ protein	-	-	spop	Xenopus tropicalis	1.86E-32
g37625	0.635	B	MB	-	Glucose-6-phosphate exchanger SLC37A2	MFS16	XP_008182132.1	slc37a2	Danio rerio	2.22E-111
g33507	0.635	B	MB	B	-	-	-	-	-	-
g27535	0.635	B	-	B	-	-	-	-	-	-
g7303	0.636	B	M	-	Putative protein kinase C delta type homolog	Pkcdelta	XP_001945932.2	Pkcdelta	Drosophila melanogaster	0
g11482	0.636	B	B	-	Protein lethal(2)essential for life	-	-	l(2)efl	Drosophila melanogaster	6.93E-44
g6932	0.636	B	MB	-	Ubiquitin-conjugating enzyme E2-24 kDa	Ubc2	XP_001949820.1	Ubc2	Drosophila melanogaster	7.06E-112
g556	0.637	B	MB	-	Phosphoglucomutase	Pgm	XP_008182079.1	Pgm	Drosophila melanogaster	0
g15372	0.638	B	-	-	ATP synthase mitochondrial F1 complex assembly factor 1	CG10340	NP_001280347.1	atpaf1	Danio rerio	6.21E-53
g8677	0.638	B	M	MB	Probable ATP-dependent RNA helicase DDX43	CG7878	XP_001952274.1	DDX43	Homo sapiens	8.96E-178
g36400	0.638	B	MB	-	Thioredoxin-dependent peroxide reductase, mitochondrial	-	XP_001948034.1	Prdx3	Rattus norvegicus	7.67E-99
g41	0.638	B	MB	-	-	-	-	-	-	-
g10834	0.639	B	MB	B	ATP-dependent RNA helicase SUV3 homolog, mitochondrial	CG9791	XP_001949841.2	CG9791	Drosophila melanogaster	0
g34137	0.639	B	MB	-	NADH dehydrogenase [ubiquinone] iron-sulfur protein 7, mitochondrial	ND-20	NP_001232944.1	NDUFS7	Pan troglodytes	2.83E-98
g10707	0.639	B	M	MB	Neural cell adhesion molecule 1-B	CG15630	XP_029343037.1	ncam1-b	Xenopus laevis	4.89E-20
g3170	0.639	B	-	-	Complement component 1 Q subcomponent-binding protein, mitochondrial	P32	NP_001233078.1	C1qbp	Rattus norvegicus	9.87E-39
g10994	0.639	B	-	-	PHD finger protein 12	CG3815	-	Phf12	Mus musculus	5.67E-23
g22251	0.640	B	M	MB	Annexin B10	-	-	AnxB10	Drosophila melanogaster	3.74E-65
g30956	0.640	B	M	-	-	-	-	-	-	-
g21300	0.641	B	M	MB	-	-	-	-	-	-
g29274	0.641	B	MB	No POE bias	Calcium-transporting ATPase sarcoplasmic/endoplasmic reticulum type	-	-	Ca-P60A	Anopheles gambiae	0
g39592	0.641	B	M	No POE bias	Facilitated trehalose transporter Tret1	-	-	Tret1	Culex quinquefasciatus	4.27E-69
g29876	0.642	B	-	MB	Double-strand-break repair protein rad21 homolog	-	-	rad21	Xenopus laevis	8.79E-30
g13460	0.642	B	-	-	E3 ubiquitin-protein ligase RNF31	CG11321	-	Rnf31	Mus musculus	8.63E-77
g636	0.642	B	M	-	28S ribosomal protein S2, mitochondrial	mRpS2	XP_001946401.1	MRPS2	Homo sapiens	1.70E-82
g14916	0.643	B	M	-	Tropomyosin	Tm1	XP_008178607.1	-	Blattella germanica	5.40E-19
g29379	0.643	B	M	No POE bias	-	-	-	-	-	-
g10549	0.644	B	-	-	NADH dehydrogenase [ubiquinone] 1 alpha subcomplex subunit 7, mitochondrial	-	-	NDUFA7	Bos taurus	8.46E-11
g14005	0.645	B	-	-	Ubiquinone biosynthesis O-methyltransferase, mitochondrial	-	NP_001155669.1	Coq3	Rattus norvegicus	5.93E-57
g39127	0.645	B	-	-	Enoyl-CoA delta isomerase 1, mitochondrial	CG4598	NP_001191928.1	Eci1	Mus musculus	2.63E-55
g15804	0.645	B	M	-	Transforming acidic coiled-coil-containing protein 2	-	XP_008182820.1	TACC2	Homo sapiens	3.75E-26
g4627	0.646	B	-	-	-	-	-	-	-	-
g15943	0.647	B	MB	-	Cytochrome b-c1 complex subunit 7, mitochondrial	-	-	UBCRBP	Fasciola hepatica	3.14E-20
g29092	0.647	B	MB	-	Tyrosine-protein kinase JAK3	-	-	Jak3	Mus musculus	2.05E-19
g37281	0.647	B	M	-	Long-chain-fatty-acid--CoA ligase 6	CG3961	XP_001949298.1	Acsl6	Mus musculus	0
g2475	0.648	B	MB	-	Syntenin-1	-	XP_001945770.2	Sdcbp	Mus musculus	8.35E-77
g25249	0.648	B	-	-	-	-	-	-	-	-
g37249	0.648	B	-	B	Facilitated trehalose transporter Tret1	-	-	Tret1	Bombyx mori	1.70E-32
g28843	0.648	B	-	-	Aminopeptidase Ey	-	-	ANPEP	Gallus gallus	3.56E-100
g2804	0.648	B	-	-	Diphthine methyltransferase	CG3184	XP_008187545.1	Dph7	Mus musculus	7.93E-49
g19870	0.649	B	MB	-	Cold shock domain-containing protein E1	Unr	XP_003243299.1	Csde1	Rattus norvegicus	3.92E-100
g15106	0.649	B	M	B	Chondroitin sulfate synthase 1	-	XP_008187909.2	CHSY1	Homo sapiens	0
g2296	0.649	B	M	B	Succinate--CoA ligase [ADP-forming] subunit beta, mitochondrial	skap	XP_001942971.2	Sucla2	Mus musculus	3.00E-139
g8706	0.649	B	-	MB	Peptide methionine sulfoxide reductase	Eip71CD	-	Eip71CD	Drosophila melanogaster	3.37E-69
