## Supplementary material for "Males that silence their father’s genes: genomic imprinting of a complete haploid genome": Dataset_S2

Gene	pm in intra	ASE bias in intra	ASE bias in WxC	ASE bias in WxB	ASE bias in CxB	ASE bias in CF soma	ASE bias in CF testis	Annotation	Rbbh in D. melanogaster	Rbbh in A. pisum	Best Uniprot match	Taxon	E-value
g512	0.494	B	B	-	-	-	-	Endothelin-converting enzyme 2	-	-	ECE2	Homo sapiens	4.89E-126
g24280	0.496	B	-	B	-	-	-	-	-	-	NA	NA	NA
g22365	0.503	B	B	-	-	-	-	-	-	-	NA	NA	NA
g33507	0.506	B	B	B	-	B	MB	-	-	-	NA	NA	NA
g37105	0.508	B	B	B	-	B	B	Papilin	Ppn	XP_003248188.1	Ppn	Drosophila melanogaster	0
g29597	0.511	B	B	-	-	-	MB	-	-	-	NA	NA	NA
g21609	0.514	B	B	B	-	-	-	-	-	-	NA	NA	NA
g4950	0.516	B	B	B	-	-	-	Lipase member H	-	-	Liph	Mus musculus	1.60E-30
g1643	0.517	B	B	No POE bias	-	-	-	Putative vitellogenin receptor	-	-	yl	Drosophila melanogaster	1.47E-31
g12732	0.519	B	B	-	-	MB	B	Vitellogenin receptor	-	-	VgR	Solenopsis invicta	4.31E-41
g29600	0.52	B	B	B	-	-	-	Laminin subunit alpha-1	-	-	Lama1	Mus musculus	2.15E-17
g15069	0.52	B	B	B	-	B	MB	Phosphate carrier protein, mitochondrial	-	-	NA	Choristoneura fumiferana	7.41E-58
g6030	0.522	B	-	B	-	B	MB	ADP,ATP carrier protein 2, mitochondrial	sesB	NP_001155502.1	AGAP002358	Anopheles gambiae	0
g31279	0.523	B	B	B	-	-	-	-	-	-	NA	NA	NA
g15068	0.524	B	B	B	-	-	-	Phosphate carrier protein, mitochondrial	-	-	Slc25a3	Mus musculus	6.63E-32
g10834	0.526	B	B	B	-	B	MB	ATP-dependent RNA helicase SUV3 homolog, mitochondrial	CG9791	XP_001949841.2	CG9791	Drosophila melanogaster	0
g12452	0.528	B	B	B	-	B	MB	Troponin C, isoform 2	-	XP_001942674.1	NA	Balanus nubilus	1.66E-48
g16406	0.536	B	B	-	-	-	-	Vesicular glutamate transporter 2	-	-	SLC17A6	Bos taurus	1.89E-65
g22898	0.54	B	B	B	-	-	-	Multiple inositol polyphosphate phosphatase 1	-	-	Mipp1	Drosophila melanogaster	5.19E-25
g21360	0.541	B	B	-	-	-	-	Laminin subunit alpha	-	-	LanA	Drosophila melanogaster	3.87E-49
g14262	0.543	B	B	-	-	-	-	Voltage-dependent anion-selective channel	-	-	porin	Drosophila melanogaster	4.45E-46
g27535	0.544	B	B	B	-	B	-	-	-	-	NA	NA	NA
g16296	0.544	B	B	B	-	B	-	Long-chain-fatty-acid--CoA ligase ACSBG2	-	-	acsbg2	Xenopus laevis	5.51E-43
g16328	0.55	B	B	B	-	B	-	Obscurin	Unc-89	XP_008179005.1	Unc-89	Drosophila melanogaster	0
g19546	0.551	B	-	B	-	MB	MB	Hormone-sensitive lipase	Hsl	XP_001946733.1	LIPE	Bos taurus	8.97E-82
g18973	0.552	B	-	B	-	MB	MB	Dihydrolipoyllysine-residue succinyltransferase component of 2-oxoglutarate dehydrogenase complex, mitochondrial	CG5214	XP_001944020.2	DLST	Bos taurus	1.50E-161
g13767	0.553	B	B	B	-	B	M	PDZ and LIM domain protein Zasp	-	-	Zasp52	Drosophila melanogaster	1.12E-109
g12313	0.554	B	-	B	-	-	-	Vesicular glutamate transporter 2	-	-	Slc17a6	Rattus norvegicus	1.24E-61
g13133	0.555	B	B	B	-	MB	M	Ankyrin repeat and SOCS box protein 3	-	-	ASB3	Bos taurus	6.51E-29
g16351	0.556	B	B	B	-	B	-	-	-	-	NA	NA	NA
g11272	0.557	B	B	B	-	-	M	Myosin light chain alkali	Mlc1	NP_001129462.1	Mlc1	Drosophila virilis	1.53E-60
g30786	0.559	B	B	B	-	-	-	Esterase FE4	-	-	NA	Myzus persicae	2.10E-69
g6106	0.561	B	-	B	-	-	-	Uncharacterized family 31 glucosidase KIAA1161	-	-	Kiaa1161	Mus musculus	4.91E-57
g13132	0.562	B	B	B	-	MB	-	Glycogen-binding subunit 76A	Gbs-76A	-	Gbs-76A	Drosophila melanogaster	4.28E-51
g11790	0.563	B	B	B	-	MB	M	Probable isocitrate dehydrogenase [NAD] subunit alpha, mitochondrial	-	XP_001951769.1	l(1)G0156	Drosophila melanogaster	0
g22177	0.566	B	B	B	-	B	MB	Glycerol kinase 2	-	-	Gk2	Mus musculus	7.73E-16
g14915	0.569	B	B	B	-	B	MB	ATP-dependent Clp protease ATP-binding subunit clpX-like, mitochondrial	CG4538	XP_003243358.1	Clpx	Mus musculus	0
g14250	0.569	B	B	B	-	B	MB	Isocitrate dehydrogenase [NAD] subunit gamma, mitochondrial	CG5028	XP_001949717.1	IDH3G	Homo sapiens	1.08E-144
g16749	0.571	B	B	B	-	-	-	Facilitated trehalose transporter Tret1	-	XP_001943832.1	Tret1	Culex quinquefasciatus	9.76E-57
g27506	0.572	B	B	B	-	-	-	Laminin subunit gamma-1	-	-	LanB2	Drosophila melanogaster	9.89E-28
g32774	0.579	B	B	B	-	-	MB	E3 ubiquitin-protein ligase Smurf1	Smurf	XP_029342244.1	lack	Drosophila melanogaster	0
g36335	0.579	B	B	-	-	-	-	Fumarylacetoacetase	Faa	XP_029345410.1	FAH	Homo sapiens	2.18E-145
g2296	0.579	B	B	B	-	B	M	Succinate--CoA ligase [ADP-forming] subunit beta, mitochondrial	skap	XP_001942971.2	Sucla2	Mus musculus	3.00E-139
g1871	0.582	B	B	B	-	MB	-	-	-	-	NA	NA	NA
g19322	0.585	B	B	B	-	B	MB	RanBP-type and C3HC4-type zinc finger-containing protein 1	-	XP_003246307.1	rbck1	Danio rerio	7.26E-100
g23755	0.585	B	B	B	-	B	MB	Trifunctional nucleotide phosphoesterase protein YfkN	CG11883	XP_029346924.1	yfkN	Bacillus subtilis (strain 168)	5.13E-43
g14480	0.586	B	B	B	-	MB	MB	Cytochrome b-c1 complex subunit 2, mitochondrial	UQCR-C2	XP_001951283.1	Uqcrc2	Rattus norvegicus	5.80E-55
g29402	0.589	B	-	B	-	B	M	Myosin heavy chain, muscle	-	-	Mhc	Drosophila melanogaster	1.61E-30
g13149	0.589	B	-	B	-	B	MB	NADH dehydrogenase [ubiquinone] iron-sulfur protein 4, mitochondrial	ND-18	NP_001155921.1	NDUFS4	Pongo pygmaeus	3.77E-40
g22127	0.59	B	-	-	B	MB	M	-	-	-	NA	NA	NA
g4839	0.59	B	B	B	-	B	MB	ATP synthase subunit g, mitochondrial	-	-	Atp5l	Mus musculus	4.96E-18
g18919	0.59	B	B	B	-	B	-	Laminin subunit gamma-1	LanB2	XP_001944333.2	LanB2	Drosophila melanogaster	0
g36488	0.591	B	B	B	-	MB	-	Tudor domain-containing protein 5	-	-	TDRD5	Homo sapiens	5.85E-24
g37249	0.593	B	-	B	-	B	-	Facilitated trehalose transporter Tret1	-	-	Tret1	Bombyx mori	1.70E-32
g20248	0.593	B	B	B	-	MB	M	Mitochondrial-processing peptidase subunit beta	UQCR-C1	XP_001948008.1	PMPCB	Homo sapiens	2.65E-103
g28653	0.594	B	B	B	-	-	-	NADH dehydrogenase [ubiquinone] 1 alpha subcomplex subunit 5, mitochondrial	ND-13B	NP_001280483.1	NDUFA5	Bos taurus	3.86E-40
g30409	0.595	B	B	-	-	MB	-	-	-	-	NA	NA	NA
g19768	0.595	B	B	B	-	-	M	Myosin light chain kinase 3	sqa	XP_001947806.2	Mylk3	Rattus norvegicus	1.51E-97
g11334	0.596	B	B	B	-	B	MB	Collagen alpha-1(IV) chain	Cg25C	XP_001947747.2	Cg25C	Drosophila melanogaster	0
g23376	0.596	B	B	B	-	MB	M	NADH-ubiquinone oxidoreductase 75 kDa subunit, mitochondrial	ND-75	XP_001942741.1	ND-75	Drosophila melanogaster	0
g2364	0.599	B	B	B	-	MB	M	-	-	-	NA	NA	NA
g23274	0.599	B	B	B	-	-	M	Myosin heavy chain, muscle	Mhc	XP_029344946.1,XP_029344940.1,XP_029344933.1	Mhc	Drosophila melanogaster	0
g8411	0.604	B	B	B	-	B	-	39S ribosomal protein L38, mitochondrial	mRpL38	XP_008186104.1	MRPL38	Bos taurus	1.17E-72
g19655	0.604	B	-	B	-	MB	M	Coenzyme Q-binding protein COQ10 homolog A, mitochondrial	CG9410	NP_001233076.1	coq10b-a	Xenopus laevis	1.43E-51
g36091	0.608	B	B	B	-	MB	-	Sodium-independent sulfate anion transporter	-	XP_029342953.1	SLC26A11	Bos taurus	1.29E-104
g35995	0.608	B	B	-	-	-	-	Uncharacterized MFS-type transporter C09D4.1	-	-	C09D4.1	Caenorhabditis elegans	1.10E-96
g28970	0.609	B	B	B	-	MB	-	-	CG4213	XP_001950723.2	NA	NA	NA
g26349	0.609	B	-	B	-	MB	M	-	-	-	NA	NA	NA
g1425	0.611	B	B	B	-	B	-	39S ribosomal protein L20, mitochondrial	mRpL20	NP_001155704.1	Mrpl20	Mus musculus	1.71E-24
g21294	0.614	B	B	-	-	MB	-	-	-	-	NA	NA	NA
g20699	0.614	B	-	B	-	B	MB	Cytochrome c oxidase subunit 6C-2	-	-	Cox6c2	Rattus norvegicus	3.03E-11
g3735	0.615	B	B	-	-	-	-	-	-	-	NA	NA	NA
g21597	0.615	B	-	B	-	MB	M	NADH dehydrogenase [ubiquinone] 1 beta subcomplex subunit 5, mitochondrial	ND-SGDH	NP_001155423.1	NDUFB5	Macaca fascicularis	4.45E-25
g12768	0.616	B	-	B	-	-	-	-	-	-	NA	NA	NA
g38336	0.617	B	-	B	B	B	M	Methylmalonic aciduria and homocystinuria type D homolog, mitochondrial	CG12118	-	Mmadhc	Rattus norvegicus	4.29E-21
g8367	0.619	B	B	B	-	-	-	-	-	-	NA	NA	NA
g22421	0.62	B	B	B	-	MB	MB	Collagen alpha-1(IV) chain	vkg	XP_001951336.2	emb-9	Caenorhabditis elegans	0
g8368	0.62	B	B	B	-	B	MB	Leucine-rich PPR motif-containing protein, mitochondrial	-	XP_001944507.2	LRPPRC	Homo sapiens	2.59E-125
g18825	0.622	B	No POE bias	B	-	B	-	T-box transcription factor TBX1-B	org-1	XP_001945694.2	tbx1-b	Xenopus laevis	3.30E-114
g22719	0.623	B	B	B	-	B	MB	Clustered mitochondria protein homolog	clu	XP_003244213.1	AAEL000794	Aedes aegypti	0
g22491	0.625	B	-	B	-	-	-	Cathepsin B-like cysteine proteinase 4	-	-	cpr-4	Caenorhabditis elegans	6.43E-77
g26106	0.626	B	-	-	B	-	-	Facilitated trehalose transporter Tret1	-	-	Tret1	Culex quinquefasciatus	2.54E-30
g19119	0.627	B	-	B	-	MB	-	Pyruvate kinase	-	-	PyK	Drosophila melanogaster	2.75E-49
g12259	0.627	B	No POE bias	B	No POE bias	-	-	Zinc transporter 9	ZnT49B	XP_008181942.1	slc30a9	Danio rerio	5.15E-151
g23626	0.629	B	B	B	-	MB	MB	Clustered mitochondria protein homolog	-	-	cluh	Danio rerio	0
g9340	0.63	B	B	-	-	MB	MB	Carnitine O-palmitoyltransferase 1, liver isoform	whd	XP_016664177.1	CPT1A	Homo sapiens	0
g27386	0.631	B	B	-	-	-	M	-	-	-	NA	NA	NA
g645	0.633	B	B	B	-	B	-	Cytosolic carboxypeptidase 1	-	-	agtpbp1	Danio rerio	8.26E-56
g33762	0.634	B	-	B	-	MB	-	Facilitated trehalose transporter Tret1	-	-	Tret1	Culex quinquefasciatus	2.97E-44
g34400	0.635	B	B	-	-	MB	M	Calcium-independent phospholipase A2-gamma	-	-	PNPLA8	Oryctolagus cuniculus	1.04E-109
g1062	0.635	B	B	B	-	MB	MB	RING finger protein nhl-1	tn	XP_008186440.1	nhl-1	Caenorhabditis elegans	5.80E-87
g6037	0.636	B	-	B	-	-	MB	-	-	-	NA	NA	NA
g15106	0.636	B	B	B	-	B	M	Chondroitin sulfate synthase 1	-	XP_008187909.2	CHSY1	Homo sapiens	0
g28518	0.636	B	B	B	-	B	-	Hydroxysteroid dehydrogenase-like protein 2	CG5590	XP_016657440.1	HSDL2	Bos taurus	3.54E-168
g32866	0.637	B	B	B	-	-	-	Atypical kinase COQ8B, mitochondrial	CG32649	XP_001951205.1	coq8b	Danio rerio	0
g6122	0.638	B	-	B	-	MB	M	Uncharacterized family protein	CG43729	XP_029345174.1	NA	NA	NA
g22780	0.638	B	B	B	-	MB	M	Protein cueball	cue	XP_001949807.2	cue	Drosophila pseudoobscura pseudoobscura	8.48E-88
g33302	0.638	B	B	-	-	-	-	Two pore potassium channel protein sup-9	-	-	sup-9	Caenorhabditis elegans	3.89E-22
g1681	0.642	B	-	B	-	MB	-	Sodium- and chloride-dependent GABA transporter 2	-	XP_016660932.1	Slc6a13	Rattus norvegicus	1.50E-176
g7599	0.644	B	B	B	-	MB	-	Aminopeptidase N	-	-	APN2	Manduca sexta	1.17E-126
g38163	0.645	B	-	B	No POE bias	MB	M	-	-	-	NA	NA	NA
g26684	0.645	B	B	B	-	B	-	Sodium-coupled monocarboxylate transporter 2	-	-	SLC5A12	Bos taurus	2.17E-51
g6427	0.65	B	B	B	-	-	M	Iron-sulfur cluster assembly enzyme ISCU, mitochondrial	IscU	NP_001156087.1	Iscu	Mus musculus	5.69E-83
g6744	0.651	B	-	B	-	B	M	Protein SOGA3	CG18304	XP_029342174.1	SOGA3	Homo sapiens	1.51E-15
g38671	0.652	B	-	B	B	B	M	Glycerol-3-phosphate dehydrogenase, mitochondrial	Gpo-1	XP_003244035.1	Gpd2	Mus musculus	7.91E-147
g38166	0.652	B	-	B	B	-	M	Twitchin	CG14964	XP_003242830.2	unc-22	Caenorhabditis elegans	3.05E-51
g19404	0.653	B	B	MB	-	-	-	Uncharacterized family protein	CG9194	XP_008187127.1	NA	NA	NA
g33523	0.653	B	B	MB	-	-	-	Vesicular glutamate transporter 3	-	-	slc17a8	Danio rerio	8.98E-48
g27551	0.654	B	No POE bias	B	-	B	M	-	-	-	NA	NA	NA
g20532	0.655	B	B	B	-	MB	-	ABC transporter G family member 23	-	-	abcG23	Dictyostelium discoideum	1.17E-81
g38672	0.655	B	-	B	B	B	M	CD109 antigen	-	-	CD109	Homo sapiens	6.99E-130
g22546	0.657	B	B	B	-	-	M	-	-	-	NA	NA	NA
g1786	0.657	B	MB	B	-	-	M	Alkylglycerol monooxygenase	-	XP_008186713.1	agmo	Xenopus tropicalis	1.72E-105
g9584	0.658	B	B	B	-	MB	M	-	-	-	NA	NA	NA
g22993	0.661	B	MB	B	-	MB	MB	Ornithine aminotransferase, mitochondrial	Oat	XP_001949004.1	Oat	Drosophila ananassae	8.65E-169
g30155	0.665	B	B	B	-	MB	M	-	-	-	NA	NA	NA
g36769	0.665	B	B	MB	-	MB	-	Probable cytosolic oligopeptidase A	CG11771	XP_001945759.1	CYOP	Arabidopsis thaliana	6.12E-84
g16005	0.666	B	B	B	-	MB	M	Mitogen-activated protein kinase kinase kinase 7	-	-	MAP3K7	Homo sapiens	1.43E-13
g33522	0.666	B	B	-	-	-	-	Vesicular glutamate transporter 2	-	-	Slc17a6	Rattus norvegicus	5.63E-52
g10736	0.668	B	B	B	-	-	MB	-	-	-	NA	NA	NA
g6445	0.668	B	No POE bias	B	-	-	-	N-acetylneuraminate lyase	-	-	npl	Xenopus tropicalis	4.53E-47
g37947	0.669	B	No POE bias	B	-	-	-	Vesicular glutamate transporter 3	-	-	Slc17a8	Mus musculus	3.78E-41
g20349	0.67	B	MB	B	-	MB	M	-	-	-	NA	NA	NA
g12309	0.674	B	B	B	-	MB	MB	Sialin	-	-	SLC17A5	Homo sapiens	4.37E-54
g9278	0.674	B	B	B	-	M	-	Venom carboxylesterase-6	-	-	NA	Apis mellifera	2.50E-107
g1939	0.675	B	B	MB	-	-	-	Sorting and assembly machinery component 50 homolog B	CG7639	XP_001948602.1	samm50-b	Xenopus laevis	2.54E-108
g12633	0.683	B	B	MB	-	B	-	39S ribosomal protein L4, mitochondrial	mRpL4	XP_001945994.2	MRPL4	Bos taurus	9.94E-75
g20722	0.687	B	B	-	-	-	-	-	-	-	NA	NA	NA
g37477	0.687	B	B	MB	-	MB	M	Transmembrane protein 70 homolog, mitochondrial	CG7506	-	CG7506	Drosophila melanogaster	9.86E-25
g5261	0.688	B	B	B	-	-	-	UDP-glucuronosyltransferase 1-8	-	-	Ugt1a8	Rattus norvegicus	2.10E-66
g15313	0.691	B	B	B	-	-	-	Canalicular multispecific organic anion transporter 2	-	-	Abcc3	Mus musculus	0
g39759	0.692	B	MB	B	-	MB	-	Pancreatic lipase-related protein 2	CG5966	XP_008180277.1	Pnliprp2	Mus musculus	5.02E-83
g35317	0.693	B	B	-	-	-	-	-	-	-	NA	NA	NA
g3238	0.693	B	MB	B	-	MB	M	Protein SAND	Mon1	XP_008179693.1	sand	Takifugu rubripes	6.76E-120
g11457	0.705	B	No POE bias	B	-	-	-	Fatty acid synthase	-	-	FASN	Gallus gallus	0
g28275	0.709	B	MB	-	B	B	M	Sphingomyelin synthase-related 1	SMSr	XP_001949264.5	SMSr	Drosophila melanogaster	2.72E-148
