## Supplementary material for "Males that silence their father’s genes: genomic imprinting of a complete haploid genome": Dataset_S3

Gene	pm in CF testis	ASE bias in CF testis	ASE bias in CF soma	ASE bias in intra	Annotation	Rbbh in D. melanogaster	Rbbh in A. pisum	Best Uniprot match	Taxon	E-value
g38721	0.000	paternal.only	paternal.only	-	-	-	-	-	-	-
g6888	0.008	paternal.only	-	-	-	-	-	-	-	-
g21988	0.145	paternal.bias	-	-	-	-	-	-	-	-
g10734	0.164	paternal.bias	-	No POE bias	-	-	-	-	-	-
g26531	0.168	paternal.bias	-	-	-	-	-	-	-	-
g31695	0.176	paternal.bias	biparental	-	Long-chain-fatty-acid--CoA ligase ACSBG2	-	-	acsbg2	Xenopus laevis	1.00E-64
g37928	0.219	paternal.bias	-	maternal.only	-	-	-	-	-	-
g33031	0.249	paternal.bias	paternal.bias	-	Lipid metabolism	Karl	NP_001155761.1	-	-	-
g35539	0.311	paternal.bias	-	-	Protein lethal(2)essential for life	-	-	l(2)efl	Drosophila melanogaster	3.80E-41
g7111	0.322	paternal.bias	paternal.bias	-	Fatty acid synthase	-	-	FASN	Gallus gallus	0
g26643	0.390	biparental	-	-	NADPH oxidase 5	-	-	NOX5	Homo sapiens	1.01E-29
g19277	0.422	biparental	-	-	-	-	-	-	-	-
g26645	0.452	biparental	-	-	NADPH oxidase 5	-	-	NOX5	Homo sapiens	1.21E-27
g11169	0.454	biparental	biparental	-	Lysosomal acid phosphatase	-	-	acp2	Xenopus laevis	3.46E-37
g36963	0.475	biparental	-	maternal.bias	Tectonin beta-propeller repeat-containing protein	Pex23	XP_008182530.1	Pex23	Drosophila melanogaster	0
g4850	0.480	biparental	maternal.bias	-	-	-	-	-	-	-
g1648	0.500	biparental	biparental	-	Very low-density lipoprotein receptor	-	-	VLDLR	Gallus gallus	6.77E-32
g12149	0.525	biparental	biparental	-	Farnesol dehydrogenase	-	-	SDR-1	Aedes aegypti	3.88E-51
g28097	0.535	biparental	-	-	-	-	-	-	-	-
g511	0.536	biparental	-	-	-	-	-	-	-	-
g5100	0.538	biparental	biparental	-	-	-	-	-	-	-
g5359	0.538	biparental	-	-	Hemocytin	Hml	XP_001952865.2	-	Bombyx mori	0
g32781	0.552	biparental	-	-	Major facilitator superfamily domain-containing protein 12	-	XP_008178306.1	MFSD12	Homo sapiens	3.40E-97
g39590	0.555	biparental	-	-	Facilitated trehalose transporter Tret1-2 homolog	-	-	Tret1-2	Drosophila simulans	2.52E-42
g33521	0.557	biparental	biparental	No POE bias	Vesicular glutamate transporter 1	-	-	SLC17A7	Bos taurus	1.98E-54
g6033	0.571	biparental	-	maternal.bias	TGF-beta receptor type-1	-	-	Tgfbr1	Rattus norvegicus	1.69E-97
g12732	0.574	biparental	maternal.bias	biparental	Vitellogenin receptor	-	-	VgR	Solenopsis invicta	4.31E-41
g11482	0.576	biparental	biparental	-	Protein lethal(2)essential for life	-	-	l(2)efl	Drosophila melanogaster	6.93E-44
g37002	0.582	biparental	-	-	-	-	-	-	-	-
g37105	0.587	biparental	biparental	biparental	Papilin	Ppn	XP_003248188.1	Ppn	Drosophila melanogaster	0
g10790	0.592	biparental	-	maternal.bias	Neprilysin-2	-	-	nep-2	Caenorhabditis elegans	4.49E-62
g22363	0.593	biparental	-	-	-	-	-	-	-	-
g15882	0.599	biparental	-	No POE bias	Venom carboxylesterase-6	-	-	-	Apis mellifera	7.68E-78
g17584	0.609	biparental	maternal.bias	-	Mediator of RNA polymerase II transcription subunit 18	MED18	XP_008180060.1	MED18	Aedes aegypti	5.31E-93
g7227	0.613	biparental	-	maternal.bias	-	-	-	-	-	-
g28033	0.622	biparental	maternal.bias	-	Open rectifier potassium channel protein 1	Ork1	XP_003247593.2	Ork1	Drosophila melanogaster	4.47E-87
g17987	0.623	biparental	-	-	Protein yellow	-	-	y	Drosophila melanogaster	1.58E-48
g34746	0.629	biparental	biparental	-	-	-	-	-	-	-
g34822	0.639	biparental	maternal.bias	-	Gamma-glutamyl hydrolase	l(3)72Dp	-	Ggh	Mus musculus	1.40E-50
g9684	0.650	biparental	-	-	Serine protease Hayan	-	-	Hayan	Drosophila melanogaster	1.27E-25
